# Environment-driven reprogramming of gamete DNA methylation occurs during maturation and is transmitted intergenerationally in salmon

**DOI:** 10.1101/2020.11.25.396069

**Authors:** Kyle Wellband, David Roth, Tommi Linnansaari, R. Allen Curry, Louis Bernatchez

## Abstract

An epigenetic basis for transgenerational plasticity is widely theorized, but convincing empirical support is limited by taxa-specific differences in the presence and role of epigenetic mechanisms. In teleost fishes, DNA methylation generally does not undergo extensive reprogramming and has been linked with environmentally-induced intergenerational effects, but solely in the context of early life environmental differences. Using whole genome bisulfite sequencing, we demonstrate that differential methylation of sperm occurs in response to captivity during the maturation of Atlantic Salmon (*Salmo salar*), a species of major economic and conservation significance. We show that adult captive exposure further induces differential methylation in an F1 generation that is associated with fitness-related phenotypic differences. Genes targeted with differential methylation were consistent with genes differential methylated in other salmonid fishes experiencing early-life hatchery rearing, as well as genes under selection in domesticated species. Our results support a mechanism of transgenerational plasticity mediated by intergenerational inheritance of DNA methylation acquired late in life for salmon. To our knowledge, this is the first-time environmental variation experienced later in life has been directly demonstrated to influence gamete DNA methylation in fish.
