## Supplemental File S1 for "Environment-driven reprogramming of gamete DNA methylation occurs during maturation and is transmitted intergenerationally in salmon"

OffspringID	FatherID	MotherID	Crosstype	WT	FL	TL
LJ17S2I01	Mort_SAS_Male_2	7	SAS	2.36	58	62
LJ17S2I02	Mort_SAS_Male_2	7	SAS	3.32	65	70
LJ17S3I01	Mort_SAS_Male_3	3	SAS	3.16	64	68
LJ17S3I02	Mort_SAS_Male_3	3	SAS	6.15	80	85
LJ17S4I01	Mort_SAS_Male_4	6	SAS	4.53	72	76
LJ17S4I02	Mort_SAS_Male_4	6	SAS	3.58	67	70
LJ17S5I01	Mort_SAS_Male_5	1	SAS	2.15	57	60
LJ17S5I02	Mort_SAS_Male_5	1	SAS	3.21	65	69
LJ17W1I01	Mort_Wild_Male_1	15	Wild	2.03	55	59
LJ17W1I02	Mort_Wild_Male_1	15	Wild	3.98	69	74
LJ17W2I01	Mort_Wild_Male_2	4	Wild	3.36	65	70
LJ17W2I02	Mort_Wild_Male_2	4	Wild	2.72	61	65
LJ17W5I01	Mort_Wild_Male_5	14	Wild	2	55	58
LJ17W5I02	Mort_Wild_Male_5	14	Wild	2.74	61	65
LJ17W8I01	Mort_Wild_Male_8	12	Wild	4.34	71	74
LJ17W8I02	Mort_Wild_Male_8	12	Wild	5.03	75	79
KW001	Mort_SAS_Male_5	1	SAS	1.68	49	52
KW002	Mort_SAS_Male_5	1	SAS	3.23	62	66
KW004	Mort_SAS_Male_5	1	SAS	4.17	72	75
KW005	Mort_SAS_Male_3	3	SAS	4.18	69	74
KW006	Mort_Wild_Male_2	4	Wild	3.41	65	70
KW008	Mort_SAS_Male_4	6	SAS	5.57	77	80
KW009	Mort_SAS_Male_3	3	SAS	3.5	65	68
KW010	Mort_SAS_Male_2	7	SAS	3.31	64	69
KW012	Mort_SAS_Male_3	3	SAS	1.98	57	61
KW014	Mort_SAS_Male_3	3	SAS	4.71	74	78
KW018	Mort_SAS_Male_3	3	SAS	2.4	61	64
KW019	Mort_SAS_Male_5	1	SAS	1.68	52	54
KW020	Mort_SAS_Male_3	3	SAS	3.24	65	68
KW023	Mort_SAS_Male_2	7	SAS	2.51	59	63
KW024	Mort_SAS_Male_1	10	SAS	3.24	65	69
KW025	Mort_Wild_Male_2	4	Wild	2.05	55	58
KW028	Mort_SAS_Male_4	6	SAS	4.1	69	74
KW030	Mort_SAS_Male_4	6	SAS	5.46	76	80
KW031	Mort_SAS_Male_4	6	SAS	4.03	70	74
KW032	Mort_SAS_Male_1	10	SAS	3.35	66	70
KW034	Mort_SAS_Male_3	3	SAS	3.47	66	70
KW036	Mort_SAS_Male_2	7	SAS	2.8	62	65
KW039	Mort_Wild_Male_2	4	Wild	2.31	55	58
KW040	Mort_SAS_Male_4	6	SAS	1.42	52	55
KW042	Mort_SAS_Male_3	3	SAS	4.63	71	76
KW045	Mort_SAS_Male_5	1	SAS	3.16	66	70
KW047	Mort_SAS_Male_1	10	SAS	2.87	63	67
KW049	Mort_SAS_Male_4	6	SAS	5.1	75	79
KW050	Mort_SAS_Male_5	1	SAS	3.17	65	68
KW051	Mort_SAS_Male_3	3	SAS	3.75	68	73
KW052	Mort_SAS_Male_2	7	SAS	3.12	64	68
KW054	Mort_SAS_Male_5	1	SAS	2.09	55	58
KW056	Mort_Wild_Male_2	4	Wild	1.68	51	54
KW059	Mort_SAS_Male_2	7	SAS	3.24	64	68
KW060	Mort_SAS_Male_3	3	SAS	4.7	74	78
KW061	Mort_SAS_Male_1	10	SAS	4.26	71	75
KW062	Mort_SAS_Male_4	6	SAS	4.56	72	76
KW063	Mort_SAS_Male_3	3	SAS	3.93	68	73
KW066	Mort_SAS_Male_3	3	SAS	4.12	68	72
KW067	Mort_SAS_Male_3	3	SAS	4.48	73	77
KW068	Mort_SAS_Male_4	6	SAS	4.69	73	76
KW069	Mort_SAS_Male_4	6	SAS	3.5	65	69
KW072	Mort_SAS_Male_2	7	SAS	3.76	68	71
KW074	Mort_SAS_Male_5	1	SAS	1.81	54	57
KW075	Mort_SAS_Male_1	10	SAS	1.57	52	55
KW076	Mort_SAS_Male_5	1	SAS	3.2	65	69
KW077	Mort_SAS_Male_4	6	SAS	4.86	72	77
KW078	Mort_SAS_Male_1	10	SAS	3.83	66	70
KW081	Mort_SAS_Male_4	6	SAS	4.17	70	74
KW082	Mort_SAS_Male_1	10	SAS	2.8	63	66
KW084	Mort_Wild_Male_2	4	Wild	2.89	63	66
KW086	Mort_SAS_Male_3	3	SAS	4.98	74	79
KW088	Mort_Wild_Male_2	4	Wild	4.72	73	78
KW089	Mort_SAS_Male_1	10	SAS	2.87	63	67
KW101	Mort_SAS_Male_2	7	SAS	2.42	59	61
KW102	Mort_SAS_Male_4	6	SAS	4.75	73	78
KW103	Mort_SAS_Male_4	6	SAS	3.35	66	69
KW104	Mort_SAS_Male_1	10	SAS	2.88	63	67
KW105	Mort_SAS_Male_4	6	SAS	5.45	76	80
KW111	Mort_SAS_Male_1	10	SAS	2.62	61	64
KW112	Mort_SAS_Male_5	1	SAS	1.65	52	55
KW113	Mort_Wild_Male_2	4	Wild	1.24	47	49
KW114	Mort_SAS_Male_4	6	SAS	6.31	80	85
KW115	Mort_SAS_Male_4	6	SAS	4.15	68	72
KW116	Mort_SAS_Male_3	3	SAS	3.73	70	74
KW117	Mort_SAS_Male_4	6	SAS	4.6	72	77
KW118	Mort_SAS_Male_3	3	SAS	3.62	68	72
KW119	Mort_SAS_Male_4	6	SAS	3.75	67	71
KW121	Mort_SAS_Male_3	3	SAS	3.72	67	72
KW123	Mort_SAS_Male_3	3	SAS	4.96	74	79
KW124	Mort_SAS_Male_3	3	SAS	3.12	64	68
KW125	Mort_SAS_Male_3	3	SAS	4.09	70	75
KW126	Mort_SAS_Male_1	10	SAS	2.81	61	65
KW127	Mort_SAS_Male_1	10	SAS	2.77	63	65
KW128	Mort_SAS_Male_3	3	SAS	3.24	64	69
KW129	Mort_SAS_Male_5	1	SAS	4.97	74	79
KW130	Mort_SAS_Male_1	10	SAS	2.99	64	69
KW131	Mort_SAS_Male_5	1	SAS	2.48	58	62
KW132	Mort_SAS_Male_1	10	SAS	2.7	61	65
KW133	Mort_SAS_Male_4	6	SAS	4.4	70	74
KW134	Mort_Wild_Male_2	4	Wild	2.75	62	66
KW136	Mort_SAS_Male_1	10	SAS	2.8	63	67
KW137	Mort_SAS_Male_4	6	SAS	5.03	74	79
KW140	Mort_SAS_Male_5	1	SAS	2.07	57	60
KW141	Mort_SAS_Male_3	3	SAS	4.21	72	75
KW142	Mort_SAS_Male_1	10	SAS	4.14	70	73
KW144	Mort_SAS_Male_3	3	SAS	3.95	70	74
KW145	Mort_SAS_Male_1	10	SAS	2.69	60	64
KW148	Mort_Wild_Male_2	4	Wild	3.43	65	69
KW150	Mort_SAS_Male_3	3	SAS	3.66	67	72
KW151	Mort_SAS_Male_5	1	SAS	1.67	52	55
KW152	Mort_SAS_Male_1	10	SAS	2.37	58	62
KW153	Mort_SAS_Male_2	7	SAS	2.78	62	66
KW154	Mort_Wild_Male_2	4	Wild	3.52	67	70
KW156	Mort_SAS_Male_3	3	SAS	4.77	72	78
KW157	Mort_SAS_Male_3	3	SAS	3.08	64	68
KW158	Mort_SAS_Male_3	3	SAS	3.79	68	72
KW162	Mort_SAS_Male_1	10	SAS	3.01	64	68
KW163	Mort_SAS_Male_1	10	SAS	3.51	67	70
KW164	Mort_SAS_Male_3	3	SAS	3.1	66	70
KW165	Mort_SAS_Male_5	1	SAS	2.62	62	64
KW167	Mort_SAS_Male_2	7	SAS	1.81	54	57
KW168	Mort_SAS_Male_3	3	SAS	4.16	70	75
KW170	Mort_SAS_Male_4	6	SAS	3.07	65	69
KW171	Mort_SAS_Male_3	3	SAS	4.49	72	77
KW175	Mort_SAS_Male_5	1	SAS	1.67	50	54
KW180	Mort_SAS_Male_3	3	SAS	4.02	69	74
KW181	Mort_SAS_Male_2	7	SAS	2.29	57	61
KW182	Mort_SAS_Male_4	6	SAS	3.14	64	68
KW185	Mort_Wild_Male_2	4	Wild	2.23	58	62
KW187	Mort_SAS_Male_4	6	SAS	4.08	70	75
KW190	Mort_SAS_Male_5	1	SAS	2.26	58	61
KW191	Mort_Wild_Male_2	4	Wild	2.92	64	67
KW192	Mort_SAS_Male_3	3	SAS	3.79	68	73
KW196	Mort_SAS_Male_5	1	SAS	1.39	48	50
KW197	Mort_SAS_Male_4	6	SAS	3.57	66	70
KW198	Mort_SAS_Male_4	6	SAS	4	68	73
KW200	Mort_SAS_Male_4	6	SAS	2.97	63	67
KW201	Mort_SAS_Male_5	1	SAS	3.33	67	71
KW202	Mort_SAS_Male_4	6	SAS	3.36	66	70
KW203	Mort_SAS_Male_1	10	SAS	3.25	64	69
KW204	Mort_SAS_Male_2	7	SAS	3.45	66	70
KW205	Mort_SAS_Male_1	10	SAS	2.5	59	64
KW208	Mort_SAS_Male_1	10	SAS	2.03	56	60
KW209	Mort_SAS_Male_3	3	SAS	4.38	71	76
KW211	Mort_SAS_Male_4	6	SAS	4.28	72	76
KW213	Mort_SAS_Male_2	7	SAS	2.72	61	65
KW216	Mort_SAS_Male_1	10	SAS	2.6	62	65
KW220	Mort_SAS_Male_4	6	SAS	6.1	77	83
KW221	Mort_SAS_Male_2	7	SAS	2.48	60	63
KW222	Mort_SAS_Male_2	7	SAS	1.85	54	57
KW224	Mort_SAS_Male_4	6	SAS	3.68	68	72
KW225	Mort_SAS_Male_2	7	SAS	3.98	70	75
KW226	Mort_Wild_Male_2	4	Wild	2.94	62	66
KW227	Mort_SAS_Male_1	10	SAS	1.9	55	58
KW231	Mort_SAS_Male_4	6	SAS	2.12	58	61
KW232	Mort_SAS_Male_1	10	SAS	2.97	64	67
KW233	Mort_SAS_Male_3	3	SAS	2.79	61	65
KW234	Mort_SAS_Male_1	10	SAS	1.86	53	56
KW236	Mort_SAS_Male_3	3	SAS	4.12	70	74
KW237	Mort_SAS_Male_4	6	SAS	3.95	69	73
KW238	Mort_SAS_Male_4	6	SAS	3.89	69	74
KW239	Mort_SAS_Male_5	1	SAS	3	64	68
KW244	Mort_Wild_Male_8	12	Wild	3.04	62	65
KW245	Mort_Wild_Male_7	13	Wild	3.15	64	68
KW246	Mort_Wild_Male_5	14	Wild	3.02	64	67
KW247	Mort_Wild_Male_7	13	Wild	2.48	58	62
KW248	Mort_Wild_Male_7	13	Wild	3.34	63	69
KW249	Mort_Wild_Male_5	14	Wild	3.55	65	70
KW251	Mort_Wild_Male_8	12	Wild	4.86	73	78
KW252	Mort_Wild_Male_8	12	Wild	4.96	74	79
KW253	Mort_Wild_Male_5	14	Wild	2.38	59	62
KW256	Mort_Wild_Male_2	4	Wild	3.49	66	70
KW257	Mort_Wild_Male_7	13	Wild	2.75	60	65
KW258	Mort_Wild_Male_1	15	Wild	2.73	62	65
KW260	Mort_Wild_Male_5	14	Wild	2.58	59	63
KW262	Mort_Wild_Male_5	14	Wild	2.42	61	64
KW264	Mort_Wild_Male_1	15	Wild	1.8	53	56
KW268	Mort_Wild_Male_8	12	Wild	3.21	65	69
KW271	Mort_Wild_Male_1	15	Wild	2.4	58	62
KW272	Mort_Wild_Male_5	14	Wild	2.07	56	59
KW274	Mort_Wild_Male_8	12	Wild	4	68	74
KW275	Mort_Wild_Male_1	15	Wild	4.2	70	75
KW276	Mort_Wild_Male_1	15	Wild	3.16	64	69
KW277	Mort_Wild_Male_8	12	Wild	3.67	67	71
KW278	Mort_Wild_Male_8	12	Wild	3.36	65	68
KW279	Mort_Wild_Male_2	4	Wild	3.15	64	68
KW280	Mort_Wild_Male_5	14	Wild	2.59	60	64
KW281	Mort_Wild_Male_5	14	Wild	2.8	62	66
KW282	Mort_Wild_Male_2	4	Wild	2.51	59	63
KW283	Mort_Wild_Male_1	15	Wild	3.19	63	68
KW284	Mort_Wild_Male_7	13	Wild	2.77	61	64
KW286	Mort_Wild_Male_8	12	Wild	4.42	73	77
KW287	Mort_Wild_Male_8	12	Wild	4.85	75	80
KW288	Mort_Wild_Male_5	14	Wild	3.52	65	69
KW289	Mort_Wild_Male_1	15	Wild	2.06	55	60
KW292	Mort_Wild_Male_7	13	Wild	3.66	67	70
KW293	Mort_Wild_Male_1	15	Wild	2.83	62	65
KW294	Mort_Wild_Male_5	14	Wild	2.6	60	63
KW295	Mort_Wild_Male_7	13	Wild	2.59	60	63
KW296	Mort_Wild_Male_1	15	Wild	1.63	50	52
KW298	Mort_Wild_Male_7	13	Wild	3.04	63	66
KW299	Mort_Wild_Male_8	12	Wild	3.2	64	69
KW300	Mort_Wild_Male_5	14	Wild	3.48	66	70
KW301	Mort_Wild_Male_7	13	Wild	3.14	64	69
KW302	Mort_Wild_Male_5	14	Wild	4.08	69	74
KW303	Mort_Wild_Male_8	12	Wild	3.97	69	74
KW304	Mort_Wild_Male_5	14	Wild	3.43	66	71
KW305	Mort_Wild_Male_5	14	Wild	2.98	63	66
KW306	Mort_Wild_Male_5	14	Wild	2.37	59	63
KW308	Mort_Wild_Male_5	14	Wild	2.23	58	62
KW310	Mort_Wild_Male_5	14	Wild	2.25	57	61
KW311	Mort_Wild_Male_8	12	Wild	4.51	74	78
KW312	Mort_Wild_Male_7	13	Wild	2.28	58	61
KW313	Mort_Wild_Male_7	13	Wild	3.34	64	68
KW314	Mort_Wild_Male_2	4	Wild	3.09	64	67
KW315	Mort_Wild_Male_8	12	Wild	4.52	74	80
KW316	Mort_Wild_Male_5	14	Wild	2.22	57	61
KW317	Mort_Wild_Male_1	15	Wild	2.16	56	60
KW318	Mort_Wild_Male_1	15	Wild	1.79	54	57
KW319	Mort_Wild_Male_1	15	Wild	2.2	57	60
KW322	Mort_Wild_Male_5	14	Wild	2.46	57	61
KW323	Mort_Wild_Male_5	14	Wild	1.37	48	52
KW324	Mort_Wild_Male_7	13	Wild	2.89	62	65
KW325	Mort_Wild_Male_8	12	Wild	3.32	65	70
KW326	Mort_Wild_Male_5	14	Wild	2.91	62	66
KW327	Mort_Wild_Male_7	13	Wild	3.21	64	68
KW328	Mort_Wild_Male_5	14	Wild	2.97	62	67
KW330	Mort_Wild_Male_1	15	Wild	2.13	55	59
KW332	Mort_Wild_Male_1	15	Wild	2.78	57	61
KW333	Mort_Wild_Male_1	15	Wild	1.86	51	55
KW335	Mort_Wild_Male_5	14	Wild	4.34	70	74
KW337	Mort_Wild_Male_1	15	Wild	2.51	60	64
KW338	Mort_Wild_Male_7	13	Wild	3.4	65	69
KW339	Mort_Wild_Male_7	13	Wild	3.77	68	72
KW340	Mort_Wild_Male_5	14	Wild	2.68	60	64
KW341	Mort_Wild_Male_8	12	Wild	3.6	68	72
KW342	Mort_Wild_Male_8	12	Wild	6.12	78	83
KW344	Mort_Wild_Male_7	13	Wild	3.26	65	69
KW345	Mort_Wild_Male_7	13	Wild	1.98	54	58
KW346	Mort_Wild_Male_5	14	Wild	2.79	61	65
KW347	Mort_Wild_Male_7	13	Wild	2.23	56	59
KW348	Mort_Wild_Male_1	15	Wild	1.93	54	57
KW349	Mort_Wild_Male_7	13	Wild	1.08	46	48
KW350	Mort_Wild_Male_8	12	Wild	3.95	68	75
KW351	Mort_Wild_Male_8	12	Wild	3.27	66	70
KW352	Mort_Wild_Male_1	15	Wild	3.39	63	68
KW354	Mort_Wild_Male_5	14	Wild	2.43	58	62
KW356	Mort_Wild_Male_5	14	Wild	3.52	67	71
KW358	Mort_Wild_Male_8	12	Wild	3.91	67	72
KW360	Mort_Wild_Male_8	12	Wild	3.14	65	69
KW361	Mort_Wild_Male_5	14	Wild	2.87	62	66
KW363	Mort_Wild_Male_1	15	Wild	3.89	69	75
KW364	Mort_Wild_Male_1	15	Wild	3.06	62	66
KW365	Mort_Wild_Male_1	15	Wild	2.93	60	66
KW370	Mort_Wild_Male_1	15	Wild	2.62	59	63
KW371	Mort_Wild_Male_1	15	Wild	3.39	65	69
KW372	Mort_Wild_Male_5	14	Wild	3.06	63	68
KW373	Mort_Wild_Male_1	15	Wild	3.14	63	67
KW375	Mort_Wild_Male_1	15	Wild	2.7	60	63
KW376	Mort_Wild_Male_8	12	Wild	6.39	80	85
KW377	Mort_Wild_Male_8	12	Wild	4.63	72	76
KW379	Mort_Wild_Male_5	14	Wild	2.88	63	67
KW380	Mort_Wild_Male_8	12	Wild	3.55	68	71
KW381	Mort_Wild_Male_1	15	Wild	2.13	55	58
KW382	Mort_Wild_Male_7	13	Wild	2.71	62	64
KW383	Mort_Wild_Male_1	15	Wild	4.66	72	78
KW384	Mort_Wild_Male_7	13	Wild	2.45	59	62
KW385	Mort_Wild_Male_5	14	Wild	3.08	63	67
KW386	Mort_Wild_Male_1	15	Wild	2.28	58	62
KW389	Mort_Wild_Male_5	14	Wild	2.78	62	65
KW390	Mort_Wild_Male_8	12	Wild	5.44	77	82
KW391	Mort_Wild_Male_5	14	Wild	3.23	65	69
KW394	Mort_Wild_Male_8	12	Wild	4.25	72	77
KW395	Mort_Wild_Male_8	12	Wild	5.48	78	82
KW396	Mort_Wild_Male_8	12	Wild	7.54	87	92
KW398	Mort_Wild_Male_7	13	Wild	4.52	74	78
KW399	Mort_Wild_Male_7	13	Wild	3.79	68	73
KW400	Mort_Wild_Male_7	13	Wild	4.03	68	72
KW402	Mort_Wild_Male_5	14	Wild	2.99	63	68
KW404	Mort_Wild_Male_1	15	Wild	2.97	63	68
KW405	Mort_Wild_Male_8	12	Wild	4.59	73	77
KW406	Mort_Wild_Male_5	14	Wild	2.86	62	65
KW408	Mort_Wild_Male_5	14	Wild	3.31	65	70
KW409	Mort_Wild_Male_8	12	Wild	3.02	63	66
KW410	Mort_Wild_Male_7	13	Wild	2.18	56	59
KW411	Mort_Wild_Male_7	13	Wild	1.87	53	57
KW412	Mort_Wild_Male_1	15	Wild	3.52	69	73
KW413	Mort_Wild_Male_8	12	Wild	6.48	83	88
KW414	Mort_Wild_Male_5	14	Wild	2.85	61	64
KW415	Mort_Wild_Male_5	14	Wild	3.52	67	71
KW417	Mort_Wild_Male_7	13	Wild	3.29	66	69
KW418	Mort_Wild_Male_8	12	Wild	3.19	64	69
KW419	Mort_Wild_Male_5	14	Wild	2.63	60	65
KW421	Mort_Wild_Male_1	15	Wild	2.35	58	62
KW423	Mort_Wild_Male_8	12	Wild	3.08	64	67
KW425	Mort_Wild_Male_1	15	Wild	1.87	53	55
KW426	Mort_Wild_Male_5	14	Wild	2.32	59	63
KW430	Mort_Wild_Male_8	12	Wild	4	70	74
KW432	Mort_Wild_Male_1	15	Wild	3.41	65	70
KW433	Mort_Wild_Male_8	12	Wild	4.34	73	77
KW435	Mort_Wild_Male_5	14	Wild	2.58	60	64
KW437	Mort_Wild_Male_7	13	Wild	3.53	66	71
KW438	Mort_Wild_Male_5	14	Wild	3.37	65	70
KW439	Mort_Wild_Male_2	4	Wild	3.11	64	67
KW440	Mort_Wild_Male_7	13	Wild	2.78	61	65
KW441	Mort_Wild_Male_5	14	Wild	2.64	60	64
KW443	Mort_Wild_Male_1	15	Wild	2.26	57	61
KW444	Mort_Wild_Male_8	12	Wild	4.15	70	76
KW446	Mort_Wild_Male_8	12	Wild	3.07	64	69
KW447	Mort_Wild_Male_7	13	Wild	3.44	65	70
KW450	Mort_Wild_Male_8	12	Wild	3.03	62	66
KW451	Mort_Wild_Male_8	12	Wild	3.6	69	73
KW452	Mort_Wild_Male_5	14	Wild	3.23	65	70
KW453	Mort_Wild_Male_8	12	Wild	4.91	75	80
KW454	Mort_Wild_Male_8	12	Wild	4.86	75	80
KW455	Mort_Wild_Male_2	4	Wild	3.51	65	70
KW456	Mort_Wild_Male_8	12	Wild	2.97	62	67
KW457	Mort_Wild_Male_1	15	Wild	2.99	63	67
KW458	Mort_Wild_Male_1	15	Wild	2.28	58	61
KW459	Mort_Wild_Male_5	14	Wild	2.51	59	63
KW460	Mort_Wild_Male_1	15	Wild	2.45	56	60
KW461	Mort_Wild_Male_1	15	Wild	1.87	54	58
KW462	Mort_Wild_Male_1	15	Wild	2.49	60	64
KW464	Mort_Wild_Male_1	15	Wild	1.72	53	57
KW466	Mort_Wild_Male_1	15	Wild	1.86	53	57
KW467	Mort_Wild_Male_5	14	Wild	3.76	68	72
KW468	Mort_Wild_Male_8	12	Wild	4.05	69	73
KW469	Mort_Wild_Male_5	14	Wild	2.68	60	65
KW471	Mort_Wild_Male_1	15	Wild	3.07	63	67
KW472	Mort_Wild_Male_5	14	Wild	2.94	64	68
KW473	Mort_Wild_Male_5	14	Wild	2.75	60	64
KW475	Mort_Wild_Male_1	15	Wild	2.89	62	66
KW478	Mort_Wild_Male_1	15	Wild	1.37	48	51
KW479	Mort_Wild_Male_7	13	Wild	3.38	68	71
KW480	Mort_Wild_Male_7	13	Wild	3.1	65	69
KW482	Mort_Wild_Male_5	14	Wild	2.74	62	65
KW483	Mort_Wild_Male_5	14	Wild	3.09	63	66
KW484	Mort_Wild_Male_8	12	Wild	2.55	60	64
KW485	Mort_Wild_Male_1	15	Wild	3.78	69	75
